# Local DNA shape is a general principle of transcription factor binding specificity in *Arabidopsis thaliana*

**DOI:** 10.1101/2020.09.29.318923

**Authors:** Janik Sielemann, Donat Wulf, Romy Schmidt, Andrea Bräutigam

**Affiliations:** Computational Biology, Center for Biotechnology (CeBiTec), Bielefeld University, 33615 Bielefeld, Germany; Computational Biology, Faculty of Biology, Bielefeld University, 33615 Bielefeld, Germany; Graduate School DILS, Bielefeld Institute for Bioinformatics Infrastructure (BIBI), Bielefeld University, 33615 Bielefeld, Germany; Plant Biotechnology, Bielefeld University, 33615 Bielefeld, Germany

## Abstract

A genome encodes two types of information, the “what can be made” and the “when and where”. The “what” are mostly proteins which perform the majority of functions within living organisms and the “when and where” is the regulatory information that encodes when and where DNA is transcribed. Currently, it is possible to efficiently predict the majority of the protein content of a genome but nearly impossible to predict the transcriptional regulation. This regulation is based upon the interaction between transcription factors and genomic sequences at the site of binding motifs^1,2,3^. Information contained within the motif is necessary to predict transcription factor binding, however, it is not sufficient^4^, as experimentally verified binding sites are substantially scarcer than the corresponding binding motif. Thus, it remains challenging to derive regulational information from binding motifs. Here we show that a random forest machine learning approach, which incorporates the 3D-shape of DNA, enhances binding prediction for all 216 tested *Arabidopsis thaliana* transcription factors and improves the resolution of differential binding by transcription factor family members which share the same binding motif. Our results contribute to the understanding of protein-DNA recognition and demonstrate the extraction of binding site features beyond the binding sequence. We observed that those features were individually weighted for each transcription factor, even if they shared the same binding sequence. We show that the gained insights enable a more robust prediction of binding behavior regarding novel, not-in-genome motif sequences. Understanding transcription factor binding as a combination of motif sequence and motif shape brings us closer to predicting gene expression from promoter sequence.
