## SupplementalTable1 for "Local DNA shape is a general principle of transcription factor binding specificity in *Arabidopsis thaliana*"

TF	family	core_motif_pos	top_feature_1	top_feature_2	top_feature_3	top_feature_4	top_feature_5
ATHB24	ZFHD_tnt	30 - 37	Tilt_35	Roll_35	Stagger_35	Shift_33	Slide_34
ATHB33	ZFHD_tnt	30 - 44	Tilt_36	Roll_35	Stretch_36	Roll_36	Slide_30
ATHB34	ZFHD_tnt	30 - 36	HelT_32	Buckle_33	ProT_31	MGW_31	Stagger_31
ATHB25	ZFHD_tnt	30 - 40	Stretch_33	Shift_34	ProT_33	Tilt_34	MGW_34
ATHB23	ZFHD_tnt	30 - 39	Shift_32	Slide_34	Rise_36	ProT_27	Roll_40
dof43	C2C2dof_tnt	30 - 36	MGW_37	MGW_40	Stretch_41	Stretch_42	Stretch_44
OBP4	C2C2dof_tnt	30 - 40	Roll_36	Stretch_45	Opening_35	Stretch_46	MGW_38
DAG2	C2C2dof_tnt	30 - 36	MGW_29	ProT_26	Roll_28	MGW_30	MGW_26
AT1G47655	C2C2dof_tnt	30 - 44	Stagger_40	Opening_34	Roll_31	MGW_31	Stretch_22
CDF3	C2C2dof_tnt	30 - 35	Stretch_20	Stretch_11	Stretch_24	Opening_11	Stretch_9
At1g64620	C2C2dof_tnt	30 - 40	MGW_38	Roll_36	Stretch_45	Opening_35	Opening_46
OBP3	C2C2dof_tnt	30 - 44	Stretch_41	Stretch_46	Opening_35	Stretch_45	Stretch_52
dof24	C2C2dof_tnt	30 - 36	Slide_36	MGW_37	Shift_34	Opening_46	HelT_36
At4g38000	C2C2dof_tnt	30 - 36	Stretch_41	Opening_36	MGW_40	ProT_36	MGW_37
AT5G02460	C2C2dof_tnt	30 - 35	HelT_29	Tilt_33	Slide_35	Opening_35	Rise_33
AT1G69570	C2C2dof_tnt	30 - 44	Roll_35	Stretch_32	Shift_38	MGW_36	Buckle_35
At3g45610	C2C2dof_tnt	30 - 35	MGW_37	Roll_36	Tilt_33	MGW_40	Stretch_45
AT5G66940	C2C2dof_tnt	30 - 35	Stretch_41	Stretch_40	Stretch_44	MGW_37	Stretch_45
AT3G52440	C2C2dof_tnt	30 - 35	MGW_25	MGW_26	HelT_29	Stretch_25	ProT_34
AT2G28810	C2C2dof_tnt	30 - 40	MGW_33	Stretch_25	Stretch_30	Stretch_24	Stretch_29
RAV1	RAV_tnt	30 - 36	Roll_40	HelT_41	ProT_38	Roll_35	Roll_41
GRF9	GRF_tnt	30 - 35	Tilt_31	Shift_31	Roll_29	ProT_31	Shift_29
WRKY31	WRKY_tnt	30 - 36	Rise_32	ProT_32	Shift_30	Shear_30	MGW_32
WRKY75	WRKY_tnt	30 - 40	Rise_37	Buckle_37	Slide_31	Slide_36	Stretch_33
WRKY14	WRKY_tnt	30 - 40	Slide_37	Roll_37	Slide_34	Buckle_33	MGW_34
WRKY6	WRKY_tnt	30 - 36	Stagger_32	Buckle_32	Shift_30	Rise_31	ProT_32
WRKY29	WRKY_tnt	30 - 40	Rise_37	Slide_34	Stretch_33	Rise_34	HelT_36
WRKY8	WRKY_tnt	30 - 40	Buckle_34	Rise_35	Rise_36	Shift_35	Slide_35
WRKY15	WRKY_tnt	30 - 36	ProT_37	Roll_36	Stretch_36	HelT_32	MGW_32
WRKY22	WRKY_tnt	30 - 43	Roll_39	Roll_35	Roll_36	Buckle_39	HelT_36
WRKY30	WRKY_tnt	30 - 37	Rise_34	Buckle_35	MGW_35	HelT_34	Rise_35
WRKY24	WRKY_tnt	30 - 40	Rise_37	Buckle_38	MGW_37	Rise_36	Buckle_37
WRKY65	WRKY_tnt	30 - 36	Stagger_31	MGW_32	Shear_30	Rise_31	Stagger_32
WRKY25	WRKY_tnt	30 - 36	Slide_32	Buckle_31	Buckle_30	Shear_30	Rise_31
WRKY27	WRKY_tnt	30 - 42	Roll_33	HelT_36	Slide_36	Buckle_37	Rise_37
WRKY45	WRKY_tnt	30 - 40	Stretch_37	Rise_34	Slide_33	Slide_34	Buckle_34
WRKY18	WRKY_tnt	30 - 35	Slide_30	MGW_29	Roll_30	HelT_29	Tilt_29
FRS9	ND_tnt	30 - 36	ProT_58	ProT_11	Opening_4	ProT_59	ProT_12
E2FA	E2FDP_tnt	30 - 35	Rise_33	HelT_33	Shear_34	Opening_28	Rise_32
NAP	NAC_tnt	30 - 40	Shear_48	Opening_47	Shear_53	HelT_48	Shear_50
ANAC050	NAC_tnt	30 - 44	Opening_29	Slide_46	Shear_44	Slide_29	Opening_44
ANAC070	NAC_tnt	30 - 44	Slide_46	Buckle_33	Slide_29	Shear_32	Opening_47
ANAC071	NAC_tnt	30 - 49	Buckle_44	Shear_48	Shift_42	Stagger_47	Tilt_44
VND2	NAC_tnt	30 - 39	Slide_36	Stretch_36	ProT_35	ProT_34	Roll_35
NST1	NAC_tnt	30 - 45	Slide_47	Shear_33	Opening_48	Opening_33	Buckle_34
SMB	NAC_tnt	30 - 35	Buckle_21	Shear_20	Tilt_21	Shear_21	Roll_22
ANAC046	NAC_tnt	30 - 45	Tilt_45	Stagger_46	Tilt_46	Opening_44	Opening_46
ANAC057	NAC_tnt	30 - 44	Shear_32	Opening_29	Opening_47	Shear_41	Slide_46
ANAC045	NAC_tnt	30 - 42	Shear_44	HelT_43	Slide_43	Buckle_43	Opening_44
NAC2	NAC_tnt	30 - 50	Rise_34	Shear_33	ProT_33	Opening_33	Opening_34
ANAC083	NAC_tnt	30 - 50	Slide_33	Shear_34	Buckle_34	Opening_34	HelT_34
ANAC062	NAC_tnt	30 - 50	Rise_36	Slide_35	Shift_35	Rise_45	Buckle_36
ANAC017	NAC_tnt	30 - 37	Shear_26	Shear_39	ProT_39	Shear_27	Shear_48
ANAC053	NAC_tnt	30 - 47	Slide_48	Rise_44	Shear_34	Shear_46	Buckle_45
NTM1	NAC_tnt	30 - 36	HelT_35	Stretch_39	MGW_36	Opening_38	Slide_34
ANAC096	NAC_tnt	30 - 47	Shear_53	Rise_51	Tilt_52	Tilt_51	HelT_52
VND6	NAC_tnt	30 - 35	Buckle_21	Shear_21	HelT_20	Shear_22	Slide_20
ANAC103	NAC_tnt	30 - 44	Buckle_29	Shear_30	Shear_33	Opening_45	Shift_32
ANAC058	NAC_tnt	30 - 36	Buckle_22	HelT_21	Opening_21	Roll_23	Shear_21
ANAC004	NAC_tnt	30 - 44	Buckle_40	Rise_40	Stagger_40	Shift_40	Shear_40
VND3	NAC_tnt	30 - 50	Shear_35	Stagger_48	Opening_35	Buckle_36	ProT_35
ANAC087	NAC_tnt	30 - 40	Shear_22	HelT_22	Opening_22	Slide_22	ProT_22
CUC2	NAC_tnt	30 - 47	Opening_50	Shear_50	Slide_49	Tilt_48	Shift_45
VND4	NAC_tnt	30 - 50	Shear_35	ProT_35	Opening_35	Tilt_35	Stagger_48
SND2	NAC_tnt	30 - 45	Shear_45	ProT_45	Shift_44	Opening_44	Opening_45
ANAC092	NAC_tnt	30 - 36	Buckle_22	Shear_21	HelT_21	Roll_31	Slide_21
NAM	NAC_tnt	30 - 44	Shear_26	Shear_21	HelT_25	Shift_21	Opening_26
SND3	NAC_tnt	30 - 45	Shear_46	Slide_44	ProT_46	ProT_45	Slide_45
HSF3	HSF_tnt	30 - 35	Shear_40	ProT_40	Shear_23	Opening_40	Rise_36
HSFB3	HSF_tnt	30 - 44	Stagger_40	HelT_39	HelT_38	Stagger_41	ProT_40
HSFC1	HSF_tnt	30 - 38	Shift_32	HelT_37	ProT_32	Rise_37	Opening_32
HSF7	HSF_tnt	30 - 44	Shear_28	Rise_34	Shear_48	Slide_30	Tilt_27
HSFA6B	HSF_tnt	30 - 40	Shear_29	Stagger_29	Roll_29	Shift_29	Tilt_29
CDM1	C3H_tnt	30 - 44	Opening_34	Buckle_38	Buckle_37	Shear_34	Buckle_36
AT5G63260	C3H_tnt	30 - 36	Stretch_41	Roll_39	MGW_37	Slide_36	HelT_36
AT3G12130	C3H_tnt	30 - 44	Stagger_32	MGW_31	Stretch_24	MGW_32	Tilt_32
bHLH10	bHLH_tnt	30 - 35	Rise_31	Roll_29	Slide_29	MGW_30	Stretch_31
BPC1	BBRBPC_tnt	30 - 37	Slide_37	ProT_30	HelT_37	Tilt_39	HelT_39
AT1G72740	MYBrelated_tnt	30 - 35	Shear_30	Buckle_34	Opening_31	Tilt_31	Slide_33
At5g58900	MYBrelated_tnt	30 - 40	Tilt_31	Rise_32	Rise_30	Slide_30	Opening_30
AT5G61620	MYBrelated_tnt	30 - 42	ProT_42	Slide_33	Tilt_33	Rise_32	Tilt_32
LCL1	MYBrelated_tnt	30 - 40	Roll_34	ProT_36	Tilt_34	Slide_34	Buckle_36
At5g08520	MYBrelated_tnt	30 - 40	Stagger_33	Rise_39	Opening_40	Shear_39	Shift_37
AT3G10580	MYBrelated_tnt	30 - 36	Stagger_31	ProT_31	Roll_31	HelT_35	Tilt_35
TRP2	MYBrelated_tnt	30 - 44	MGW_27	Buckle_54	MGW_48	Slide_53	Stretch_41
AT5G56840	MYBrelated_tnt	30 - 35	Opening_27	ProT_27	Tilt_29	MGW_31	HelT_29
At4g01280	MYBrelated_tnt	30 - 36	Tilt_32	Buckle_35	Rise_31	Slide_31	Shear_35
EPR1	MYBrelated_tnt	30 - 40	Opening_38	Shift_36	Rise_38	Rise_36	HelT_34
At1g19000	MYBrelated_tnt	30 - 42	ProT_31	Opening_41	Opening_31	Rise_40	Slide_35
At3g09600	MYBrelated_tnt	30 - 39	Roll_34	Slide_35	Tilt_34	Rise_34	ProT_37
LHY1	MYBrelated_tnt	30 - 39	Slide_35	Rise_33	Roll_34	Shear_34	Stagger_34
At5g52660	MYBrelated_tnt	30 - 39	Roll_34	Tilt_34	Stagger_34	Rise_35	Slide_35
At1g49010	MYBrelated_tnt	30 - 44	Opening_42	Slide_40	Opening_41	Slide_41	Stagger_40
RVE1	MYBrelated_tnt	30 - 39	Roll_34	Opening_34	HelT_34	ProT_37	Stagger_34
SVP	MADS_tnt	30 - 35	Shear_38	Shear_37	ProT_38	Opening_38	Shear_39
SOL1	CPP_tnt	30 - 47	MGW_43	MGW_36	Roll_42	Roll_36	HelT_41
TCX2	CPP_tnt	30 - 40	ProT_43	MGW_30	ProT_42	Roll_30	MGW_37
AT2G20110	CPP_tnt	30 - 36	Opening_29	ProT_29	ProT_30	ProT_56	Slide_29
GT2	Trihelix_tnt	30 - 42	Shear_40	ProT_39	Rise_39	Shift_38	Tilt_38
AT2G33550	Trihelix_tnt	30 - 35	HelT_31	ProT_31	Shift_30	Buckle_30	Tilt_31
AT5G05550	Trihelix_tnt	30 - 35	Buckle_33	MGW_35	Slide_34	Buckle_36	Rise_35
GTL1	Trihelix_tnt	30 - 36	HelT_30	ProT_37	HelT_31	Tilt_31	Shift_29
AT3G10030	Trihelix_tnt	30 - 40	Shift_34	Opening_38	Stagger_35	ProT_35	Buckle_30
AT3G25990	Trihelix_tnt	30 - 35	Rise_25	MGW_28	HelT_28	Roll_27	Opening_26
AT5G47660	Trihelix_tnt	30 - 36	ProT_37	HelT_31	Shear_29	Opening_29	Roll_30
SRS7	SRS_tnt	30 - 43	Tilt_42	Slide_43	Rise_43	Shift_43	ProT_42
ASL18	LOBAS2_tnt	30 - 35	Opening_30	MGW_30	Rise_29	ProT_21	ProT_42
LBD19	LOBAS2_tnt	30 - 35	Shear_41	Tilt_28	ProT_41	Shift_30	Shear_22
LBD2	LOBAS2_tnt	30 - 44	Opening_40	Shift_31	ProT_31	Roll_30	Slide_41
LBD13	LOBAS2_tnt	30 - 44	Shear_21	Tilt_42	Shear_42	Shear_46	ProT_21
LBD18	LOBAS2_tnt	30 - 35	Shear_24	ProT_24	Tilt_36	Opening_24	Opening_35
At4g31060	AP2EREBP_tnt	30 - 35	HelT_34	Rise_33	Stretch_35	Stagger_36	Tilt_33
ERF15	AP2EREBP_tnt	30 - 35	Roll_31	MGW_31	HelT_29	Slide_29	Tilt_31
CBF1	AP2EREBP_tnt	30 - 35	MGW_35	HelT_29	Roll_28	Buckle_34	Stretch_29
DREB19	AP2EREBP_tnt	30 - 35	Roll_30	Tilt_29	ProT_29	Roll_28	Stretch_29
At1g22810	AP2EREBP_tnt	30 - 35	Tilt_35	Roll_33	Shift_35	ProT_30	Stagger_36
AT3G16280	AP2EREBP_tnt	30 - 35	MGW_31	Stagger_31	Rise_31	Slide_29	Tilt_31
AIL7	AP2EREBP_tnt	30 - 44	Shear_29	Rise_31	Opening_32	ProT_38	Buckle_31
ABR1	AP2EREBP_tnt	30 - 35	Roll_28	Shift_35	ProT_29	HelT_29	Shear_36
AT1G28160	AP2EREBP_tnt	30 - 44	Roll_38	Roll_40	ProT_36	Opening_35	HelT_37
CEJ1	AP2EREBP_tnt	30 - 35	HelT_30	Roll_33	Shift_30	Rise_31	Stretch_32
ERF105	AP2EREBP_tnt	30 - 35	Shear_29	Shift_32	HelT_29	HelT_33	Roll_31
At1g19210	AP2EREBP_tnt	30 - 35	Stagger_36	Opening_31	Shift_36	HelT_30	Shear_36
At1g36060	AP2EREBP_tnt	30 - 35	Tilt_35	Roll_33	HelT_34	Shift_35	Shear_36
AT3G60490	AP2EREBP_tnt	30 - 35	Rise_31	Stretch_31	MGW_31	Slide_29	Tilt_31
RAP211	AP2EREBP_tnt	30 - 35	HelT_33	HelT_34	Roll_35	Roll_32	Slide_33
RRTF1	AP2EREBP_tnt	30 - 35	Roll_37	ProT_38	ProT_37	HelT_38	Opening_37
ERF7	AP2EREBP_tnt	30 - 50	Tilt_39	Shift_40	Opening_39	ProT_41	Slide_39
ERF115	AP2EREBP_tnt	30 - 44	Buckle_40	Roll_39	Shift_40	Tilt_40	HelT_35
AT1G77200	AP2EREBP_tnt	30 - 41	Roll_34	Slide_34	Rise_34	ProT_33	Slide_35
DEAR2	AP2EREBP_tnt	30 - 35	HelT_34	Opening_34	Slide_31	Slide_30	Roll_33
Rap210	AP2EREBP_tnt	30 - 42	Slide_37	Rise_37	Tilt_37	Shift_36	Slide_35
At2g33710	AP2EREBP_tnt	30 - 44	ProT_38	Shift_37	ProT_34	Tilt_37	HelT_34
AT1G12630	AP2EREBP_tnt	30 - 36	Rise_33	Slide_32	Stagger_33	Shift_32	Roll_34
CRF4	AP2EREBP_tnt	30 - 44	ProT_42	HelT_41	Opening_35	Roll_38	Tilt_40
ESE3	AP2EREBP_tnt	30 - 35	Shear_37	Buckle_31	Shear_29	ProT_30	Rise_30
DEAR3	AP2EREBP_tnt	30 - 35	Shear_36	HelT_34	Shift_35	Slide_34	Stretch_30
At2g44940	AP2EREBP_tnt	30 - 40	Tilt_35	Slide_35	ProT_37	Stagger_36	Roll_35
CBF2	AP2EREBP_tnt	30 - 35	Roll_28	MGW_35	Stretch_29	HelT_29	Buckle_29
CBF3	AP2EREBP_tnt	30 - 35	Rise_29	Buckle_29	HelT_29	Roll_28	Shift_30
ERF13	AP2EREBP_tnt	30 - 44	ProT_39	Tilt_38	Stagger_39	HelT_40	Roll_38
PUCHI	AP2EREBP_tnt	30 - 35	Opening_31	HelT_31	Slide_30	HelT_30	Shear_30
CBF4	AP2EREBP_tnt	30 - 35	Roll_35	MGW_35	Roll_28	ProT_29	Rise_34
ERF4	AP2EREBP_tnt	30 - 35	ProT_34	Shift_29	Shear_36	Opening_34	Shift_35
ERF8	AP2EREBP_tnt	30 - 44	Buckle_36	ProT_34	Tilt_35	HelT_34	Tilt_34
RAP26	AP2EREBP_tnt	30 - 44	Tilt_37	Shift_37	Slide_38	ProT_38	HelT_34
MYB58	MYB_tnt	30 - 36	Roll_29	HelT_30	Rise_30	Buckle_30	MGW_30
MYB93	MYB_tnt	30 - 36	HelT_34	HelT_32	HelT_29	MGW_30	Buckle_30
MYB55	MYB_tnt	30 - 43	HelT_36	Slide_36	Opening_36	ProT_36	Shear_36
MYB49	MYB_tnt	30 - 35	Slide_33	Buckle_34	Rise_30	HelT_29	Roll_29
MYB107	MYB_tnt	30 - 42	HelT_32	Shear_35	HelT_33	Shear_40	Slide_32
MYB27	MYB_tnt	30 - 43	HelT_36	MGW_37	Slide_39	Tilt_34	Slide_38
MYB3R1	MYB_tnt	30 - 35	Shear_28	Opening_30	Roll_29	Tilt_31	Roll_27
MYB99	MYB_tnt	30 - 36	Opening_33	Shear_33	ProT_34	HelT_33	Roll_31
MS188	MYB_tnt	30 - 42	Slide_37	Tilt_37	Roll_36	Buckle_37	Shear_38
MYB61	MYB_tnt	30 - 45	ProT_38	Tilt_40	Opening_38	Shear_41	HelT_37
MYB116	MYB_tnt	30 - 42	Rise_37	ProT_38	Slide_34	ProT_37	Roll_37
MYB83	MYB_tnt	30 - 40	ProT_36	Slide_37	ProT_38	Opening_36	HelT_36
MYB119	MYB_tnt	30 - 35	Stagger_34	Shear_38	Roll_33	Rise_33	Slide_34
MYB118	MYB_tnt	30 - 44	Roll_37	Rise_38	Roll_38	Roll_39	HelT_38
MYB101	MYB_tnt	30 - 37	Opening_36	ProT_36	Buckle_37	Stretch_37	HelT_36
MYB65	MYB_tnt	30 - 40	Buckle_33	Opening_34	Rise_33	HelT_32	Opening_35
MYB88	MYB_tnt	30 - 40	Shift_36	ProT_36	Opening_36	Buckle_36	Slide_34
MYB74	MYB_tnt	30 - 36	Buckle_30	Shift_31	MGW_33	HelT_31	HelT_30
MYB56	MYB_tnt	30 - 44	MGW_39	Stagger_38	Buckle_38	Opening_40	Tilt_37
MYB62	MYB_tnt	30 - 36	ProT_32	Rise_30	HelT_31	ProT_35	Roll_34
MGP	C2H2_tnt	30 - 47	Shift_39	Shear_41	Opening_43	Buckle_43	Tilt_39
WIP5	C2H2_tnt	30 - 36	ProT_26	HelT_36	Tilt_37	Shear_37	Opening_26
SGR5	C2H2_tnt	30 - 36	ProT_38	HelT_30	Tilt_30	ProT_30	Opening_38
IDD5	C2H2_tnt	30 - 48	Shift_38	Shear_41	ProT_41	Opening_41	HelT_40
AtIDD11	C2H2_tnt	30 - 36	Buckle_37	Opening_38	ProT_38	ProT_36	Slide_30
At5g66730	C2H2_tnt	30 - 36	HelT_30	Opening_38	Buckle_37	ProT_38	ProT_30
STZ	C2H2_tnt	30 - 34	Stagger_35	ProT_25	Stagger_29	Roll_29	Slide_35
STOP1	C2H2_tnt	30 - 43	Roll_43	HelT_43	Slide_43	Shear_44	Tilt_35
SPL9	SBP_tnt	30 - 35	Slide_35	Buckle_35	ProT_34	Stagger_35	Roll_35
SPL1	SBP_tnt	30 - 39	Slide_36	Stagger_36	Shift_35	Slide_34	HelT_34
SPL5	SBP_tnt	30 - 35	Stretch_31	Slide_29	Shear_29	Shift_29	Roll_30
SPL15	SBP_tnt	30 - 39	Slide_37	Stretch_37	Shift_36	Tilt_36	Slide_36
GATA20	C2C2gata_tnt	30 - 34	MGW_31	Shift_34	Rise_30	Shear_29	Shift_29
ATHB18	Homeobox_tnt	30 - 40	Roll_31	Buckle_32	Buckle_34	Opening_33	Slide_32
HAT2	Homeobox_tnt	30 - 39	Roll_30	Opening_32	Rise_31	Roll_37	Slide_31
ATHB20	Homeobox_tnt	30 - 40	Roll_38	Roll_36	Tilt_37	Opening_37	Stretch_37
At1g72010	TCP_tnt	30 - 42	Opening_37	Stagger_40	ProT_37	Roll_40	Shear_38
AT2G20400	G2like_tnt	30 - 40	ProT_38	Shift_35	Shear_38	Slide_38	Stagger_37
AT1G49560	G2like_tnt	30 - 35	Shear_42	Roll_39	Slide_39	HelT_39	ProT_40
At1g68670	G2like_tnt	30 - 36	ProT_30	HelT_30	Rise_29	Tilt_29	Shear_28
AT5G45580	G2like_tnt	30 - 40	Roll_36	Slide_37	Buckle_38	Tilt_38	HelT_36
At3g24120	G2like_tnt	30 - 36	ProT_30	Slide_30	Tilt_29	Shear_28	HelT_30
At2g01060	G2like_tnt	30 - 39	ProT_36	Shear_38	Slide_35	Opening_38	ProT_38
At1g25550	G2like_tnt	30 - 40	ProT_36	Tilt_37	Shift_35	HelT_35	Stagger_37
At3g04030	G2like_tnt	30 - 42	Buckle_33	HelT_32	Tilt_32	Rise_34	Shift_33
At3g12730	G2like_tnt	30 - 41	Stagger_39	Tilt_38	MGW_38	ProT_38	Roll_37
AT2G40260	G2like_tnt	30 - 40	Tilt_30	Roll_31	ProT_30	Opening_30	Stagger_30
AT4G37180	G2like_tnt	30 - 40	HelT_34	Slide_35	Shift_35	Roll_34	MGW_36
ATHB53	HB_tnt	30 - 36	Slide_29	Tilt_29	Stagger_29	Opening_30	Tilt_28
ATHB5	HB_tnt	30 - 37	Tilt_30	Roll_29	Stagger_30	Rise_30	Shift_29
ATHB21	HB_tnt	30 - 43	Opening_39	Roll_40	Shift_40	Stagger_40	Rise_39
ATHB40	HB_tnt	30 - 40	Opening_33	Opening_37	Roll_32	Shift_31	Slide_37
LMI1	HB_tnt	30 - 42	Roll_40	Stagger_40	Shift_40	Stretch_39	Slide_39
BAM8	BES1_tnt	30 - 36	Buckle_35	Tilt_34	Shear_36	Buckle_32	Shift_35
RKD2	RWPRK_tnt	30 - 44	Opening_44	Shift_45	Buckle_44	Roll_45	Stagger_45
bZIP16	bZIP_tnt	30 - 44	Rise_38	Opening_38	Shift_36	HelT_38	Stagger_39
TGA6	bZIP_tnt	30 - 35	ProT_30	Roll_31	Rise_31	Rise_30	HelT_31
HY5	bZIP_tnt	30 - 35	ProT_35	ProT_34	Opening_29	Roll_33	Opening_34
TGA2	bZIP_tnt	30 - 35	Buckle_31	MGW_29	HelT_30	Shear_31	HelT_31
TGA10	bZIP_tnt	30 - 36	Roll_30	ProT_31	Roll_31	HelT_31	MGW_30
TGA4	bZIP_tnt	30 - 36	Buckle_34	ProT_31	Slide_33	HelT_31	Opening_33
GBF5	bZIP_tnt	30 - 37	Roll_31	Tilt_31	MGW_31	Opening_31	Tilt_32
bZIP50	bZIP_tnt	30 - 35	Shear_36	Shear_31	HelT_30	MGW_31	Tilt_31
bZIP53	bZIP_tnt	30 - 40	Rise_35	Roll_34	MGW_34	Shift_33	Opening_36
ABI5	bZIP_tnt	30 - 37	Tilt_35	Shift_36	HelT_34	Stagger_36	Rise_34
TGA1	bZIP_tnt	30 - 36	Roll_31	HelT_31	Roll_33	Buckle_34	Buckle_31
bZIP52	bZIP_tnt	30 - 40	HelT_37	Shear_32	Roll_37	Opening_32	HelT_38
TGA9	bZIP_tnt	30 - 35	Rise_31	Rise_30	HelT_31	Opening_30	Slide_31
bZIP18	bZIP_tnt	30 - 41	Roll_40	MGW_41	Shear_35	HelT_41	Shear_43
bZIP48	bZIP_tnt	30 - 36	Opening_30	Shear_29	Stagger_29	Shift_29	Tilt_28
